# Cell-cycle dependent DNA repair and replication unifies patterns of chromosome instability

**DOI:** 10.1101/2024.01.03.574048

**Authors:** Bingxin Lu, Samuel Winnall, William Cross, Chris P. Barnes

## Abstract

Chromosomal instability (CIN) is pervasive in human tumours and often leads to structural or numerical chromosomal aberrations. Somatic structural variants (SVs) are intimately related to copy number alterations but the two types of variant are often studied independently. In addition, despite numerous studies on detecting various SV patterns, there are still no general quantitative models of SV generation. To address this issue, we develop a computational cell-cycle model for the generation of SVs from end-joining repair and replication after double strand break formation. Our model provides quantitative information on the relationship between breakage fusion bridge cycle, chromothripsis, seismic amplification, and extra-chromosomal circular DNA. Given single-cell whole-genome sequencing data, the model also allows us to infer important parameters in SV generation with Bayesian inference. Our quantitative framework unifies disparate genomic patterns resulted from CIN, provides a null mutational model for SV, and reveals new insights into the impact of genome rearrangement on tumour evolution.
