## Supplementary material for "Cell-cycle dependent DNA repair and replication unifies patterns of chromosome instability": Table S6

### Sheet: Table S6
Table S6. Information of the real data used in inference.
sample	#clones	#clonal SVs	#subclonal SVs	#sequenced cells	#high quality cells	cell type	signature type	#clones with WGD	empirical DSB rate	%breakpoints in telomere or centromere regions
SA039	8	0	40	2061	878	184-hTert	wild-type	2	6	0.1125
SA1055	10	0	18	582	391	184-hTert	TP53-BRCA	6	2	0
SA1054	5	15	132	636	382	184-hTert	TP53-BRCA	4	33	0.0704225
SA1056	2	68	7	758	496	184-hTert	TP53-BRCA	0	7	0.0866667
SA1188	11	0	37	1245	472	184-hTert	TP53-BRCA	0	4	0.0945946
SA1292	4	1	27	1289	377	184-hTert	TP53-BRCA	0	9	0.142857
SA906b	10	0	38	1355	984	184-hTert	TP53	0	5	0.025641
SA906a	13	1	38	1441	650	184-hTert	TP53	2	4	0.118421
DG1197	3	9	25	345	115	HGSC	FBI	3	13	0
DG1134	7	0	40	455	133	HGSC	FBI	7	7	0.025
SA1182	2	153	58	487	214	HGSC	FBI	2	58	0.0331754
SA609	16	5	542	14008	6033	TNBC	FBI	0	37	0.0510753
SA1162	8	0	144	3176	254	HGSC	FBI	8	21	0.0520833
SA1180	13	13	317	1228	774	HGSC	FBI	13	27	0.059375
SA604	14	24	381	6630	2139	TNBC	FBI	14	30	0.0948052
SA1091	5	68	272	1629	506	HGSC	FBI	5	68	0.113388
SA1096	7	11	317	3944	802	HGSC	FBI	5	53	0.116564
SA1049	8	19	544	3564	1283	HGSC	FBI	8	78	0.120419
SA610	2	62	33	1250	268	TNBC	FBI	2	33	0.171053
SA530	3	27	75	743	324	TNBC	FBI	0	38	0.195122
TNBC: triple-negative breast cancer; HGSC: high-grade serous ovarian cancer
